# Geography and environmental pressure are predictive of class-specific radioresistance in black fungi

**DOI:** 10.1101/2023.02.08.527471

**Authors:** Lorenzo Aureli, Claudia Coleine, Manuel Delgado-Baquerizo, Dag Ahren, Alessia Cemmi, Ilaria Di Sarcina, Silvano Onofri, Laura Selbmann

## Abstract

Black fungi are among the most resistant organisms to ionizing radiation on Earth. However, our current knowledge is based on studies on a few isolates, while the overall radioresistance limits across this microbial group and the relationship with local environmental conditions remains largely undetermined. To address this knowledge gap, we assessed the survival of 101 strains of black fungi isolated across a worldwide spatial distribution to gamma radiation doses up to 100 kGy. We found that intra and inter-specific taxonomy, UV radiation and precipitation levels primarily influence the radioresistance in black fungi. Altogether, this study provides insights into the adaptive mechanisms of black fungi to extreme environments and highlights the role of local adaptation in shaping the survival capabilities of these extreme-tolerant organisms.

**Originality statement:** Although previous studies showed the extraordinary ability of a few strains of black fungi to survive ionizing radiation, the overall radioresistance of this group of organisms has not been defined yet. Moreover, how and why radioresistance shifts across environmental gradients remain virtually unknown. Here, we collected black fungi from locations across the globe and found that biogeography shapes the responses of black fungi to environmental stress with UV light being significantly correlated with radiotolerance. Our study provides a clear picture of the boundaries of life for black fungi under ionizing radiation; further, we demonstrate, for the first time, that this ability in such microorganisms, not only is related to taxonomy, but also may be a consequence of their adaptation to various factors encountered in the environment where they live.
