## Supplementary Table S2 for "Geography and environmental pressure are predictive of class-specific radioresistance in black fungi"

### Sheet: Metadata fungi (3)
Map references	Strain number	Species	Class	Latitude	Longitude	Biome	Isolation source	Country	AMT (°C)	MTWAQ (°C)	MTCQ (°C)	AP (mm)	PWEM (mm)	PDM (mm)	PS	PWEQ (mm)	PDQ (mm)	PWAQ (mm)	PCQ (mm)	MDR (°C)	IT	TS	MTWAM (°C)	MTCM (°C)	TAR (°C)	MTWEQ (°C)	MTDQ (°C)	Solar radiation (W/m2)	KG climate	UV Index
1	CCFEE5401	Meristemomyces frigidus	Dothideomycetes	46	7.866	montane biome	rock	Italy	-4.89583	2.15	-10.8167	348	34	24	10.8246	95	79	95	93	4.775	24.8698	537.602	5.5	-13.7	19.2	2.15	-6.23333	15431.2	ET Polar, tundra	5.70981
1	CCFEE5457	Meristemomyces frigidus	Dothideomycetes	46	7.866	montane biome	rock	Italy	-4.89583	2.15	-10.8167	348	34	24	10.8246	95	79	95	93	4.775	24.8698	537.602	5.5	-13.7	19.2	2.15	-6.23333	15431.2	ET Polar, tundra	5.70981
2	CCFEE5547	Elasticomyces elasticus	Dothideomycetes	44.713	6.18	montane biome	rock	Italy	1.62917	9.68333	-5.05	1408	159	66	22.3855	441	247	256	393	7.30833	30.1997	618.387	15.6	-8.6	24.2	-0.833333	9.43333	14800.4	Dfc Cold, no dry season, cold summer	6.23791
3	CCFEE5966	Elasticomyces elasticus	Dothideomycetes	46.417	10.183	montane biome	rock	Italy	-0.658333	7.1	-8	658	77	31	28.0273	227	113	227	114	8.25	32.3529	629.819	12.8	-12.7	25.5	7.1	-7.53333	13363.2	ET Polar, tundra	6.29019
4	CCFEE5784	Exophiala xenobiotica	Eurotiomycetes	42.383	12.264	polluted environment	motor vehicle	Italy	13.1792	21.35	5.8	276	34	11	27.4092	94	46	46	69	8.375	32.4612	642.854	27.8	2	25.8	14.0667	21.35	14465.2	Csa Temperate, dry summer, hot summer	5.72549
4	CCFEE5801	Exophiala xenobiotica	Eurotiomycetes	42.383	12.264	polluted environment	motor vehicle	Italy	13.1792	21.35	5.8	276	34	11	27.4092	94	46	46	69	8.375	32.4612	642.854	27.8	2	25.8	14.0667	21.35	14465.2	Csa Temperate, dry summer, hot summer	5.72549
4	CCFEE5811	Exophiala xenobiotica	Eurotiomycetes	42.383	12.264	polluted environment	motor vehicle	Italy	13.1792	21.35	5.8	276	34	11	27.4092	94	46	46	69	8.375	32.4612	642.854	27.8	2	25.8	14.0667	21.35	14465.2	Csa Temperate, dry summer, hot summer	5.72549
4	CCFEE5816	Exophiala xenobiotica	Eurotiomycetes	42.383	12.264	polluted environment	motor vehicle	Italy	13.1792	21.35	5.8	276	34	11	27.4092	94	46	46	69	8.375	32.4612	642.854	27.8	2	25.8	14.0667	21.35	14465.2	Csa Temperate, dry summer, hot summer	5.72549
4	CCFEE5819	Exophiala xenobiotica	Eurotiomycetes	42.383	12.264	polluted environment	motor vehicle	Italy	13.1792	21.35	5.8	276	34	11	27.4092	94	46	46	69	8.375	32.4612	642.854	27.8	2	25.8	14.0667	21.35	14465.2	Csa Temperate, dry summer, hot summer	5.72549
4	CCFEE5823	Exophiala xenobiotica	Eurotiomycetes	42.383	12.264	polluted environment	motor vehicle	Italy	13.1792	21.35	5.8	276	34	11	27.4092	94	46	46	69	8.375	32.4612	642.854	27.8	2	25.8	14.0667	21.35	14465.2	Csa Temperate, dry summer, hot summer	5.72549
4	CCFEE5874	Exophiala xenobiotica	Eurotiomycetes	42.383	12.264	polluted environment	motor vehicle	Italy	13.1792	21.35	5.8	276	34	11	27.4092	94	46	46	69	8.375	32.4612	642.854	27.8	2	25.8	14.0667	21.35	14465.2	Csa Temperate, dry summer, hot summer	5.72549
4	CCFEE5877	Exophiala xenobiotica	Eurotiomycetes	42.383	12.264	polluted environment	motor vehicle	Italy	13.1792	21.35	5.8	276	34	11	27.4092	94	46	46	69	8.375	32.4612	642.854	27.8	2	25.8	14.0667	21.35	14465.2	Csa Temperate, dry summer, hot summer	5.72549
4	CCFEE5882	Exophiala xenobiotica	Eurotiomycetes	42.383	12.264	polluted environment	motor vehicle	Italy	13.1792	21.35	5.8	276	34	11	27.4092	94	46	46	69	8.375	32.4612	642.854	27.8	2	25.8	14.0667	21.35	14465.2	Csa Temperate, dry summer, hot summer	5.72549
4	CCFEE5985	Exophiala xenobiotica	Eurotiomycetes	42.383	12.264	polluted environment	motor vehicle	Italy	13.1792	21.35	5.8	276	34	11	27.4092	94	46	46	69	8.375	32.4612	642.854	27.8	2	25.8	14.0667	21.35	14465.2	Csa Temperate, dry summer, hot summer	5.72549
4	CCFEE6036	Exophiala xenobiotica	Eurotiomycetes	42.383	12.264	polluted environment	motor vehicle	Italy	13.1792	21.35	5.8	276	34	11	27.4092	94	46	46	69	8.375	32.4612	642.854	27.8	2	25.8	14.0667	21.35	14465.2	Csa Temperate, dry summer, hot summer	5.72549
4	CCFEE6043	Exophiala xenobiotica	Eurotiomycetes	42.383	12.264	polluted environment	motor vehicle	Italy	13.1792	21.35	5.8	276	34	11	27.4092	94	46	46	69	8.375	32.4612	642.854	27.8	2	25.8	14.0667	21.35	14465.2	Csa Temperate, dry summer, hot summer	5.72549
4	CCFEE6059	Exophiala xenobiotica	Eurotiomycetes	42.383	12.264	polluted environment	motor vehicle	Italy	13.1792	21.35	5.8	276	34	11	27.4092	94	46	46	69	8.375	32.4612	642.854	27.8	2	25.8	14.0667	21.35	14465.2	Csa Temperate, dry summer, hot summer	5.72549
4	CCFEE6060	Exophiala xenobiotica	Eurotiomycetes	42.383	12.264	polluted environment	motor vehicle	Italy	13.1792	21.35	5.8	276	34	11	27.4092	94	46	46	69	8.375	32.4612	642.854	27.8	2	25.8	14.0667	21.35	14465.2	Csa Temperate, dry summer, hot summer	5.72549
4	CCFEE6068	Exophiala xenobiotica	Eurotiomycetes	42.383	12.264	polluted environment	motor vehicle	Italy	13.1792	21.35	5.8	276	34	11	27.4092	94	46	46	69	8.375	32.4612	642.854	27.8	2	25.8	14.0667	21.35	14465.2	Csa Temperate, dry summer, hot summer	5.72549
4	CCFEE6142	Exophiala xenobiotica	Eurotiomycetes	42.383	12.264	polluted environment	motor vehicle	Italy	13.1792	21.35	5.8	276	34	11	27.4092	94	46	46	69	8.375	32.4612	642.854	27.8	2	25.8	14.0667	21.35	14465.2	Csa Temperate, dry summer, hot summer	5.72549
4	CCFEE6180	Exophiala xenobiotica	Eurotiomycetes	42.383	12.264	polluted environment	motor vehicle	Italy	13.1792	21.35	5.8	276	34	11	27.4092	94	46	46	69	8.375	32.4612	642.854	27.8	2	25.8	14.0667	21.35	14465.2	Csa Temperate, dry summer, hot summer	5.72549
4	CCFEE6182	Exophiala xenobiotica	Eurotiomycetes	42.383	12.264	polluted environment	motor vehicle	Italy	13.1792	21.35	5.8	276	34	11	27.4092	94	46	46	69	8.375	32.4612	642.854	27.8	2	25.8	14.0667	21.35	14465.2	Csa Temperate, dry summer, hot summer	5.72549
4	CCFEE6194	Exophiala xenobiotica	Eurotiomycetes	42.383	12.264	polluted environment	motor vehicle	Italy	13.1792	21.35	5.8	276	34	11	27.4092	94	46	46	69	8.375	32.4612	642.854	27.8	2	25.8	14.0667	21.35	14465.2	Csa Temperate, dry summer, hot summer	5.72549
4	CCFEE6196	Exophiala xenobiotica	Eurotiomycetes	42.383	12.264	polluted environment	motor vehicle	Italy	13.1792	21.35	5.8	276	34	11	27.4092	94	46	46	69	8.375	32.4612	642.854	27.8	2	25.8	14.0667	21.35	14465.2	Csa Temperate, dry summer, hot summer	5.72549
4	CCFEE6221	Exophiala xenobiotica	Eurotiomycetes	42.383	12.264	polluted environment	motor vehicle	Italy	13.1792	21.35	5.8	276	34	11	27.4092	94	46	46	69	8.375	32.4612	642.854	27.8	2	25.8	14.0667	21.35	14465.2	Csa Temperate, dry summer, hot summer	5.72549
4	CCFEE6233	Exophiala xenobiotica	Eurotiomycetes	42.383	12.264	polluted environment	motor vehicle	Italy	13.1792	21.35	5.8	276	34	11	27.4092	94	46	46	69	8.375	32.4612	642.854	27.8	2	25.8	14.0667	21.35	14465.2	Csa Temperate, dry summer, hot summer	5.72549
4	CCFEE6237	Exophiala xenobiotica	Eurotiomycetes	42.383	12.264	polluted environment	motor vehicle	Italy	13.1792	21.35	5.8	276	34	11	27.4092	94	46	46	69	8.375	32.4612	642.854	27.8	2	25.8	14.0667	21.35	14465.2	Csa Temperate, dry summer, hot summer	5.72549
4	CCFEE6336	Exophiala xenobiotica	Eurotiomycetes	42.383	12.264	polluted environment	motor vehicle	Italy	13.1792	21.35	5.8	276	34	11	27.4092	94	46	46	69	8.375	32.4612	642.854	27.8	2	25.8	14.0667	21.35	14465.2	Csa Temperate, dry summer, hot summer	5.72549
4	CCFEE6357	Exophiala xenobiotica	Eurotiomycetes	42.383	12.264	polluted environment	motor vehicle	Italy	13.1792	21.35	5.8	276	34	11	27.4092	94	46	46	69	8.375	32.4612	642.854	27.8	2	25.8	14.0667	21.35	14465.2	Csa Temperate, dry summer, hot summer	5.72549
4	CCFEE6388	Eurotiomycetes sp	Eurotiomycetes	42.383	12.264	polluted environment	motor vehicle	Italy	13.1792	21.35	5.8	276	34	11	27.4092	94	46	46	69	8.375	32.4612	642.854	27.8	2	25.8	14.0667	21.35	14465.2	Csa Temperate, dry summer, hot summer	5.72549
5	CCFEE5806	Elasticomyces elasticus	Dothideomycetes	42.471	13.563	montane biome	rock	Italy	0.975	8.68333	-5.63333	1001	113	62	19.5203	313	203	226	203	3.45	17.0792	601.062	12.3	-7.9	20.2	2.26667	-5.63333	14114.8	ET Polar, tundra	5.41699
5	CCFEE5810	Elasticomyces elasticus	Dothideomycetes	42.471	13.563	montane biome	rock	Italy	0.975	8.68333	-5.63333	1001	113	62	19.5203	313	203	226	203	3.45	17.0792	601.062	12.3	-7.9	20.2	2.26667	-5.63333	14114.8	ET Polar, tundra	5.41699
6	CCFEE5737	Coniosporium uncinatum	Dothideomycetes	39.211	9.124	monument	rock	Italy	16.8	24.1167	10.4833	407	54	4	51.1076	154	24	45	140	9.48333	38.0857	568.491	30.7	5.8	24.9	14.4667	23.9333	15850.6	Csa Temperate, dry summer, hot summer	5.93987
6	CCFEE5792	Exophiala bonariae	Eurotiomycetes	39.211	9.123	monument	rock	Italy	16.8	24.1167	10.4833	407	54	4	51.1076	154	24	45	140	9.48333	38.0857	568.491	30.7	5.8	24.9	14.4667	23.9333	15850.6	Csa Temperate, dry summer, hot summer	5.93987
6	CCFEE5714	Vermiconia calcicola	Dothideomycetes	39.211	9.124	monument	rock	Italy	16.8	24.1167	10.4833	407	54	4	51.1076	154	24	45	140	9.48333	38.0857	568.491	30.7	5.8	24.9	14.4667	23.9333	15850.6	Csa Temperate, dry summer, hot summer	5.93987
7	CCFEE5935	Saxophila tyrrhenica	Dothideomycetes	39.223	9.121	monument	rock	Italy	16.7292	24.0833	10.4	420	54	4	49.8314	155	25	47	144	9.425	38.004	571.487	30.6	5.8	24.8	14.35	23.9167	15744.4	Csa Temperate, dry summer, hot summer	5.93987
8	CCFEE6327	Exophiala oligosperma	Eurotiomycetes	39.225	9.122	monument	rock	Italy	16.7292	24.0833	10.4	420	54	4	49.8314	155	25	47	144	9.425	38.004	571.487	30.6	5.8	24.8	14.35	23.9167	15744.4	Csa Temperate, dry summer, hot summer	5.93987
9	CCFEE6238	Exophiala xenobiotica	Eurotiomycetes	40.625	14.38	polluted environment	motor vehicle	Italy	15.8042	22.6833	9.88333	972	152	21	51.3987	397	78	139	319	7.70833	34.8793	540.919	28	5.9	22.1	13.6333	22.6333	15035.8	Csa Temperate, dry summer, hot summer	5.76209
10	CCFEE5536	Recurvomyces mirabilis	Dothideomycetes	62.777	11.121	montane biome	rock	Norway	0.2375	9.81667	-8.26667	737	94	39	28.2867	255	126	250	160	7.79167	27.5324	738.057	15.8	-12.5	28.3	8.8	-5.11667	8545.42	Dfc Cold, no dry season, cold summer	2.8183
11	CCFEE5537	Elasticomyces elasticus	Dothideomycetes	32.893	77.194	montane biome	rock	India	-6.325	4.38333	-17.5333	295	53	7	55.1393	134	34	134	60	10.1667	29.0476	899.185	10.7	-24.3	35	4.38333	-9.96667	15395.8	ET Polar, tundra	12.5177
11	CCFEE5543	Elasticomyces elasticus	Dothideomycetes	32.893	77.194	montane biome	rock	India	-6.325	4.38333	-17.5333	295	53	7	55.1393	134	34	134	60	10.1667	29.0476	899.185	10.7	-24.3	35	4.38333	-9.96667	15395.8	ET Polar, tundra	12.5177
11	CCFEE5544	Elasticomyces elasticus	Dothideomycetes	32.893	77.194	montane biome	rock	India	-6.325	4.38333	-17.5333	295	53	7	55.1393	134	34	134	60	10.1667	29.0476	899.185	10.7	-24.3	35	4.38333	-9.96667	15395.8	ET Polar, tundra	12.5177
12	CCFEE6169	Chaetothyriales sp	Eurotiomycetes	36.865	-111.588	montane biome	rock	USA	17	29.35	4.96667	157	23	3	40.8973	59	22	47	31	14.9333	36.3341	987.2	39.3	-1.8	41.1	28.25	22	18577.9	BWk Arid, desert, cold	8.47059
13	CCFEE5501	Meristemomyces frigidus	Dothideomycetes	-32.669	-69.955	montane biome	rock	Argentina	-7.225	-2.5	-12.0333	415	81	10	68.7803	201	35	35	198	9.31667	47.2927	394.003	3.2	-16.5	19.7	-10.9333	-2.5	16406	EF Polar, frost	10.7399
13	CCFEE5508	Meristemomyces frigidus	Dothideomycetes	-32.669	-69.955	montane biome	rock	Argentina	-7.225	-2.5	-12.0333	415	81	10	68.7803	201	35	35	198	9.31667	47.2927	394.003	3.2	-16.5	19.7	-10.9333	-2.5	16406	EF Polar, frost	10.7399
14	CCFEE5506	Elasticomyces elasticus	Dothideomycetes	-32.607	-69.957	montane biome	rock	Argentina	-6.54167	-1.86667	-11.3	374	71	10	65.8789	175	33	33	170	9.63333	48.1667	390.622	3.9	-16.1	20	-10.1833	-1.86667	16845.8	ET Polar, tundra	10.7399
15	MNA-CCFEE5522	Oleoguttula mirabilis	Dothideomycetes	-69.5	65	endolithic environment	rock	Antarctica	-27.2708	-16.3833	-34.1667	241	84	0	112.977	157	5	12	140	7.475	27.6852	771.134	-11.1	-38.1	27	-33.9333	-16.8167	11927.2	EF Polar, frost	3.27843
16	MNA-CCFEE6314	Exophiala mesophila	Eurotiomycetes	-71.25	163	endolithic environment	rock	Antarctica	-19.5375	-10.4	-25.4833	144	25	3	54.5903	54	14	19	45	5.49167	24.2994	644.068	-6.5	-29.1	22.6	-17.6667	-11.2333	12421.5	EF Polar, frost	2.64052
17	MNA-CCFEE6074	Friedmanniomyces endolithicus	Dothideomycetes	-73.49	163.912	polar desert biome	rock	Antarctica	-28.0583	-19.9833	-32.9	97	24	0	81.3702	38	9	19	38	7.05	31.6144	566.114	-14.8	-37.1	22.3	-32.9	-28.4333	12696.8	EF Polar, frost	3.15817
18	MNA-CCFEE5001	Friedmanniomyces endolithicus	Dothideomycetes	-74.169	162.427	endolithic environment	rock	Antarctica	-30.2875	-22.0333	-35.25	98	22	1	76.2691	33	11	26	33	6.95833	30.519	579.628	-16.7	-39.5	22.8	-29.7833	-30.75	12123.8	EF Polar, frost	2.56209
18	MNA-CCFEE5193	Friedmanniomyces endolithicus	Dothideomycetes	-74.169	162.427	endolithic environment	rock	Antarctica	-30.2875	-22.0333	-35.25	98	22	1	76.2691	33	11	26	33	6.95833	30.519	579.628	-16.7	-39.5	22.8	-29.7833	-30.75	12123.8	EF Polar, frost	2.56209
18	MNA-CCFEE5195	Friedmanniomyces endolithicus	Dothideomycetes	-74.169	162.427	endolithic environment	rock	Antarctica	-30.2875	-22.0333	-35.25	98	22	1	76.2691	33	11	26	33	6.95833	30.519	579.628	-16.7	-39.5	22.8	-29.7833	-30.75	12123.8	EF Polar, frost	2.56209
18	MNA-CCFEE5269	Friedmanniomyces endolithicus	Dothideomycetes	-74.169	162.427	endolithic environment	rock	Antarctica	-30.2875	-22.0333	-35.25	98	22	1	76.2691	33	11	26	33	6.95833	30.519	579.628	-16.7	-39.5	22.8	-29.7833	-30.75	12123.8	EF Polar, frost	2.56209
18	MNA-CCFEE5273	Friedmanniomyces endolithicus	Dothideomycetes	-74.169	162.427	endolithic environment	rock	Antarctica	-30.2875	-22.0333	-35.25	98	22	1	76.2691	33	11	26	33	6.95833	30.519	579.628	-16.7	-39.5	22.8	-29.7833	-30.75	12123.8	EF Polar, frost	2.56209
19	MNA-CCFEE6249	Friedmanniomyces endolithicus	Dothideomycetes	-74.17	162.425	polar desert biome	rock	Antarctica	-30.2875	-22.0333	-35.25	98	22	1	76.2691	33	11	26	33	6.95833	30.519	579.628	-16.7	-39.5	22.8	-29.7833	-30.75	12123.8	EF Polar, frost	2.56209
20	MNA-CCFEE6078	Friedmanniomyces endolithicus	Dothideomycetes	-74.178	162.514	polar desert biome	rock	Antarctica	-27.7458	-19.4	-32.8	93	22	0	73.7644	34	12	17	34	6.45833	28.9611	586.416	-14.6	-36.9	22.3	-32.7167	-28.2333	12478.9	EF Polar, frost	2.4732
20	MNA-CCFEE6414	Friedmanniomyces endolithicus	Dothideomycetes	-74.178	162.514	endolithic environment	rock	Antarctica	-27.7458	-19.4	-32.8	93	22	0	73.7644	34	12	17	34	6.45833	28.9611	586.416	-14.6	-36.9	22.3	-32.7167	-28.2333	12478.9	EF Polar, frost	2.4732
20	MNA-CCFEE6464	Friedmanniomyces endolithicus	Dothideomycetes	-74.178	162.514	polar desert biome	rock	Antarctica	-27.7458	-19.4	-32.8	93	22	0	73.7644	34	12	17	34	6.45833	28.9611	586.416	-14.6	-36.9	22.3	-32.7167	-28.2333	12478.9	EF Polar, frost	2.4732
21	MNA-CCFEE6086	Elasticomyces elasticus	Dothideomycetes	-74.066	165.3	polar desert biome	rock	Antarctica	NA	NA	NA	NA	NA	NA	NA	NA	NA	NA	NA	NA	NA	NA	NA	NA	NA	NA	NA	NA	NA	1.74118
22	MNA-CCFEE5316	Elasticomyces elasticus	Dothideomycetes	-74.883	163.716	polar desert biome	Fungi	Antarctica	NA	NA	NA	NA	NA	NA	NA	NA	NA	NA	NA	NA	NA	NA	NA	NA	NA	NA	NA	NA	NA	1.80915
22	MNA-CCFEE5319	Elasticomyces elasticus	Dothideomycetes	-74.883	163.716	polar desert biome	Fungi	Antarctica	NA	NA	NA	NA	NA	NA	NA	NA	NA	NA	NA	NA	NA	NA	NA	NA	NA	NA	NA	NA	NA	1.80915
22	MNA-CCFEE5320	Elasticomyces elasticus	Dothideomycetes	-74.883	163.716	polar desert biome	Fungi	Antarctica	NA	NA	NA	NA	NA	NA	NA	NA	NA	NA	NA	NA	NA	NA	NA	NA	NA	NA	NA	NA	NA	1.80915
22	MNA-CCFEE6096	Friedmanniomyces endolithicus	Dothideomycetes	-74.883	163.733	polar desert biome	rock	Antarctica	NA	NA	NA	NA	NA	NA	NA	NA	NA	NA	NA	NA	NA	NA	NA	NA	NA	NA	NA	NA	NA	1.80915
22	MNA-CCFEE6097	Oleoguttula sp	Dothideomycetes	-74.883	163.733	polar desert biome	rock	Antarctica	NA	NA	NA	NA	NA	NA	NA	NA	NA	NA	NA	NA	NA	NA	NA	NA	NA	NA	NA	NA	NA	1.80915
23	MNA-CCFEE515	Cryomyces antarcticus	Dothideomycetes	-75.214	164.003	endolithic environment	rock	Antarctica	NA	NA	NA	NA	NA	NA	NA	NA	NA	NA	NA	NA	NA	NA	NA	NA	NA	NA	NA	NA	NA	1.4536
23	MNA-CCFEE524	Friedmanniomyces endolithicus	Dothideomycetes	-75.214	164.003	endolithic environment	rock	Antarctica	NA	NA	NA	NA	NA	NA	NA	NA	NA	NA	NA	NA	NA	NA	NA	NA	NA	NA	NA	NA	NA	1.4536
23	MNA-CCFEE534	Cryomyces antarcticus	Dothideomycetes	-75.214	164.003	endolithic environment	rock	Antarctica	NA	NA	NA	NA	NA	NA	NA	NA	NA	NA	NA	NA	NA	NA	NA	NA	NA	NA	NA	NA	NA	1.4536
23	MNA-CCFEE535	Cryomyces antarcticus	Dothideomycetes	-75.214	164.003	endolithic environment	rock	Antarctica	NA	NA	NA	NA	NA	NA	NA	NA	NA	NA	NA	NA	NA	NA	NA	NA	NA	NA	NA	NA	NA	1.4536
23	MNA-CCFEE670	Friedmanniomyces endolithicus	Dothideomycetes	-75.214	164.003	endolithic environment	rock	Antarctica	NA	NA	NA	NA	NA	NA	NA	NA	NA	NA	NA	NA	NA	NA	NA	NA	NA	NA	NA	NA	NA	1.4536
23	MNA-CCFEE690	Friedmanniomyces endolithicus	Dothideomycetes	-75.214	164.003	endolithic environment	rock	Antarctica	NA	NA	NA	NA	NA	NA	NA	NA	NA	NA	NA	NA	NA	NA	NA	NA	NA	NA	NA	NA	NA	1.4536
24	MNA-CCFEE5199	Friedmanniomyces endolithicus	Dothideomycetes	-75.482	159.591	endolithic environment	rock	Antarctica	-23.5708	-13.3667	-29.95	80	17	0	61.5155	34	5	7	26	5.325	21.6463	720.468	-9.1	-33.7	24.6	-26.8667	-13.6833	13035.5	EF Polar, frost	2.59869
24	MNA-CCFEE5200	Friedmanniomyces endolithicus	Dothideomycetes	-75.482	159.591	endolithic environment	rock	Antarctica	-23.5708	-13.3667	-29.95	80	17	0	61.5155	34	5	7	26	5.325	21.6463	720.468	-9.1	-33.7	24.6	-26.8667	-13.6833	13035.5	EF Polar, frost	2.59869
24	MNA-CCFEE5208	Friedmanniomyces endolithicus	Dothideomycetes	-75.482	159.591	endolithic environment	rock	Antarctica	-23.5708	-13.3667	-29.95	80	17	0	61.5155	34	5	7	26	5.325	21.6463	720.468	-9.1	-33.7	24.6	-26.8667	-13.6833	13035.5	EF Polar, frost	2.59869
25	MNA-CCFEE6250	Friedmanniomyces endolithicus	Dothideomycetes	-75.483	159.589	polar desert biome	rock	Antarctica	-23.5708	-13.3667	-29.95	80	17	0	61.5155	34	5	7	26	5.325	21.6463	720.468	-9.1	-33.7	24.6	-26.8667	-13.6833	13035.5	EF Polar, frost	2.59869
25	MNA-CCFEE6253	Teratosphaeriaceae sp	Dothideomycetes	-75.483	159.589	polar desert biome	rock	Antarctica	-23.5708	-13.3667	-29.95	80	17	0	61.5155	34	5	7	26	5.325	21.6463	720.468	-9.1	-33.7	24.6	-26.8667	-13.6833	13035.5	EF Polar, frost	2.59869
25	MNA-CCFEE6256	Teratosphaeriaceae sp	Dothideomycetes	-75.483	159.589	polar desert biome	rock	Antarctica	-23.5708	-13.3667	-29.95	80	17	0	61.5155	34	5	7	26	5.325	21.6463	720.468	-9.1	-33.7	24.6	-26.8667	-13.6833	13035.5	EF Polar, frost	2.59869
25	MNA-CCFEE6296	Friedmanniomyces sp	Dothideomycetes	-75.483	159.589	polar desert biome	rock	Antarctica	-23.5708	-13.3667	-29.95	80	17	0	61.5155	34	5	7	26	5.325	21.6463	720.468	-9.1	-33.7	24.6	-26.8667	-13.6833	13035.5	EF Polar, frost	2.59869
26	MNA-CCFEE6590	Recurvomyces mirabilis	Dothideomycetes	-75.704	159.227	endolithic environment	rock	Antarctica	-24.2292	-14.0167	-30.6167	85	16	1	51.5389	31	13	15	24	5.15833	21.2277	719.948	-10.1	-34.4	24.3	-27.5167	-17.9833	12246.7	EF Polar, frost	2.55163
27	MNA-CCFEE6082	Friedmanniomyces endolithicus	Dothideomycetes	-75.858	159.973	polar desert biome	rock	Antarctica	-24.9625	-14.7833	-31.2667	71	16	0	62.7053	30	5	7	23	5.525	22.3684	719.912	-10.4	-35.1	24.7	-28.4333	-15.0333	13138.4	EF Polar, frost	2.4366
28	MNA-CCFEE6416	Cryomyces sp.	Dothideomycetes	-75.859	159.974	polar desert biome	rock	Antarctica	-25.0333	-14.85	-31.35	72	16	0	59.6838	30	5	8	22	5.53333	22.4022	720.623	-10.5	-35.2	24.7	-28.5	-15.0833	13040.8	EF Polar, frost	2.4366
28	MNA-CCFEE6461	Cryomyces antarcticus	Dothideomycetes	-75.859	159.974	endolithic environment	rock	Antarctica	-25.0333	-14.85	-31.35	72	16	0	59.6838	30	5	8	22	5.53333	22.4022	720.623	-10.5	-35.2	24.7	-28.5	-15.0833	13040.8	EF Polar, frost	2.4366
28	MNA-CCFEE6465	Cryomyces antarcticus	Dothideomycetes	-75.859	159.974	endolithic environment	rock	Antarctica	-25.0333	-14.85	-31.35	72	16	0	59.6838	30	5	8	22	5.53333	22.4022	720.623	-10.5	-35.2	24.7	-28.5	-15.0833	13040.8	EF Polar, frost	2.4366
29	MNA-CCFEE6081	Friedmanniomyces endolithicus	Dothideomycetes	-75.756	161.062	polar desert biome	rock	Antarctica	-25.2125	-15.2167	-31.3667	84	15	0	48.5588	31	10	15	24	5.875	23.6895	708.177	-10.5	-35.3	24.8	-24.6167	-15.4	12377.7	EF Polar, frost	1.74118
30	MNA-CCFEE5264	Recurvomyces mirabilis	Dothideomycetes	-76.91	160.934	endolithic environment	rock	Antarctica	-24.1958	-13.7667	-30.7833	103	15	2	39.6617	35	18	24	24	5.39167	21.3955	743.234	-9.6	-34.8	25.2	-23.5667	-13.9	11279.5	EF Polar, frost	2.24314
30	MNA-CCFEE5275	Friedmanniomyces endolithicus	Dothideomycetes	-76.91	160.934	endolithic environment	rock	Antarctica	-24.1958	-13.7667	-30.7833	103	15	2	39.6617	35	18	24	24	5.39167	21.3955	743.234	-9.6	-34.8	25.2	-23.5667	-13.9	11279.5	EF Polar, frost	2.24314
30	MNA-CCFEE5277	Friedmanniomyces endolithicus	Dothideomycetes	-76.91	160.934	endolithic environment	rock	Antarctica	-24.1958	-13.7667	-30.7833	103	15	2	39.6617	35	18	24	24	5.39167	21.3955	743.234	-9.6	-34.8	25.2	-23.5667	-13.9	11279.5	EF Polar, frost	2.24314
30	MNA-CCFEE5281	Friedmanniomyces endolithicus	Dothideomycetes	-76.91	160.934	endolithic environment	rock	Antarctica	-24.1958	-13.7667	-30.7833	103	15	2	39.6617	35	18	24	24	5.39167	21.3955	743.234	-9.6	-34.8	25.2	-23.5667	-13.9	11279.5	EF Polar, frost	2.24314
30	MNA-CCFEE5283	Friedmanniomyces endolithicus	Dothideomycetes	-76.91	160.934	endolithic environment	rock	Antarctica	-24.1958	-13.7667	-30.7833	103	15	2	39.6617	35	18	24	24	5.39167	21.3955	743.234	-9.6	-34.8	25.2	-23.5667	-13.9	11279.5	EF Polar, frost	2.24314
30	MNA-CCFEE5307	Friedmanniomyces endolithicus	Dothideomycetes	-76.91	160.934	endolithic environment	rock	Antarctica	-24.1958	-13.7667	-30.7833	103	15	2	39.6617	35	18	24	24	5.39167	21.3955	743.234	-9.6	-34.8	25.2	-23.5667	-13.9	11279.5	EF Polar, frost	2.24314
30	MNA-CCFEE5311	Friedmanniomyces endolithicus	Dothideomycetes	-76.91	160.934	endolithic environment	rock	Antarctica	-24.1958	-13.7667	-30.7833	103	15	2	39.6617	35	18	24	24	5.39167	21.3955	743.234	-9.6	-34.8	25.2	-23.5667	-13.9	11279.5	EF Polar, frost	2.24314
30	MNA-CCFEE5312	Extremus antarcticus	Dothideomycetes	-76.91	160.934	endolithic environment	rock	Antarctica	-24.1958	-13.7667	-30.7833	103	15	2	39.6617	35	18	24	24	5.39167	21.3955	743.234	-9.6	-34.8	25.2	-23.5667	-13.9	11279.5	EF Polar, frost	2.24314
30	MNA-CCFEE5313	Elasticomyces elasticus	Dothideomycetes	-76.91	160.934	polar desert biome	Fungi	Antarctica	-24.1958	-13.7667	-30.7833	103	15	2	39.6617	35	18	24	24	5.39167	21.3955	743.234	-9.6	-34.8	25.2	-23.5667	-13.9	11279.5	EF Polar, frost	2.24314
31	MNA-CCFEE5328	Oleoguttula sp.	Dothideomycetes	-76.901	160.91	endolithic environment	rock	Antarctica	-24.0625	-13.6	-30.65	105	15	1	41.287	37	17	25	24	5.35833	21.2632	745.093	-9.4	-34.6	25.2	-23.45	-13.7333	11305.2	EF Polar, frost	2.24314
32	MNA-CCFEE5474	Elasticomyces elasticus	Dothideomycetes	-76.941	161.078	endolithic environment	rock	Antarctica	-25.6625	-15.2	-32.1833	73	14	0	54.6636	26	10	13	22	5.95833	23.0051	744.645	-10.3	-36.2	25.9	-29.45	-25.9167	12572.8	EF Polar, frost	1.92941
33	MNA-CCFEE5485	Recurvomyces mirabilis	Dothideomycetes	-76.911	160.909	endolithic environment	rock	Antarctica	-24.6792	-14.2667	-31.2333	94	14	1	41.1964	32	15	20	23	5.425	21.5278	741.272	-10	-35.2	25.2	-24.0833	-14.4	11493.4	EF Polar, frost	2.24314
33	MNA-CCFEE5486	Friedmanniomyces endolithicus	Dothideomycetes	-76.911	160.909	endolithic environment	rock	Antarctica	-24.6792	-14.2667	-31.2333	94	14	1	41.1964	32	15	20	23	5.425	21.5278	741.272	-10	-35.2	25.2	-24.0833	-14.4	11493.4	EF Polar, frost	2.24314
34	MNA-CCFEE5184	Friedmanniomyces simplex	Dothideomycetes	-77	160.9	endolithic environment	rock	Antarctica	-24.9917	-14.4833	-31.6	71	14	0	60.8599	27	6	9	24	5.55	21.7647	748.422	-10.1	-35.6	25.5	-28.7667	-14.5667	12994.2	EF Polar, frost	2.46797
34	MNA-CCFEE5187	Cryomyces minteri	Dothideomycetes	-77	160.9	endolithic environment	rock	Antarctica	-24.9917	-14.4833	-31.6	71	14	0	60.8599	27	6	9	24	5.55	21.7647	748.422	-10.1	-35.6	25.5	-28.7667	-14.5667	12994.2	EF Polar, frost	2.46797
35	MNA-CCFEE6595	Capnodiales sp	Dothideomycetes	-77.75	160.745	endolithic environment	rock	Antarctica	-25.7667	-14.9	-32.6	64	13	0	58.4359	25	7	8	20	5.78333	21.7419	776.145	-10.1	-36.7	26.6	-31.2667	-19.4333	12771	EF Polar, frost	2.62484
35	MNA-CCFEE451	Extremus antarcticus	Dothideomycetes	-77.6	161.083	endolithic environment	rock	Antarctica	NA	NA	NA	NA	NA	NA	NA	NA	NA	NA	NA	NA	NA	NA	NA	NA	NA	NA	NA	NA	NA	2.44314
36	MNA-CCFEE6512	Capnodiales sp	Dothideomycetes	-77.75	160.745	endolithic environment	rock	Antarctica	-25.7667	-14.9	-32.6	64	13	0	58.4359	25	7	8	20	5.78333	21.7419	776.145	-10.1	-36.7	26.6	-31.2667	-19.4333	12771	EF Polar, frost	2.62484
